# A literature mining method to judge whether there are uncertainties in empirical-dependent antineoplastic drug distribution in specific clinical scenarios

**DOI:** 10.1101/842401

**Authors:** Xiaoyang Ji, Zhendong Feng, Qiangzu Zhang, Zhonghai Zhang, Yanhui Fan, Renhua Na, Gang Niu

**Affiliations:** Key Laboratory of Animal Genetics, Breeding and Reproduction of Inner Mongolia Autonomous Region College of Animal Science, Inner Mongolia Agricultural University, Hohhot 010018, China; Phil Rivers Technology, Beijing, China; State Key Laboratory of Computer Architecture, Institute of Computing Technology, Chinese Academy of Sciences, Beijing, China

**Keywords:** Literature mining method, Antineoplastic drug, Different cancer types, Linear regression analysis, Antineoplastic drug-gene association matrix

## Abstract

Cancer clinical practice guidelines recommend different treatment options for different cancer types and are mainly developed by clinicians. In theory, those recommendation schemes that are supported by scientific research should provide better efficacy for patients. However, in actual clinical practice: “Is the choice of a specific antineoplastic drug for a specific cancer supported by the results of molecular biology mechanisms or based on the subjective experience of the clinician?” Answering this question is of significant importance for guiding clinical practice, but there is currently no operational method to provide objective judgment in specific cases. This paper describes a literature mining method that collates information from specific antineoplastic drug-related literature to establish an antineoplastic drug-gene association matrix for global or specific cancer scenarios, and further establishes a standard model and scenario models. Based on the parameters of these models, we constructed a linear regression analysis method to evaluate whether the models in different scenarios deviated from a random distribution. Finally, we determined the possible efficacy of an antineoplastic drug in different cancer types, which was validated by the Genomics of Drug Sensitivity in Cancer (GDSC) database. Using our mining method, we tested 18 antineoplastic drugs in 16 cancer types. We found that cisplatin used in ovarian cancer was more efficacious and may benefit patients more than when used in breast cancer, which provides a new paradigm for rational knowledge-driven drug distribution patterns in clinical practice.
