## Supplementary material for "A literature mining method to judge whether there are uncertainties in empirical-dependent antineoplastic drug distribution in specific clinical scenarios": Information of 622 antineoplastic drugs.

### Sheet: drug information
Generic Name	Code name and Other name
dasatinib	BMS-354825
voxtalisib
volitinib
volasertib
vatalanib
uprosertib
umbralisib tosylate
tucatinib
TSU 68 | SU6668
tofacitinib citrate
tivozanib
tivantinib
theliatinib
telatinib
taselisib
tandutinib
sulfatinib
sophoretin | quercetin
sitravatinib
sirolimus
selumetinib
seliciclib
saracatinib
sapanisertib
roniciclib
rociletinib
rigosertib
ridaforolimus (deforolimus)
refametinib
rebastinib tosylate
ralimetinib
rabusertib
quizartinib
prexasertib
poziotinib
pimasertib
pilaralisib
pictilisib
pelitinib
pacritinib
orantinib
omipalisib
olmutinib
naquotinib
mubritinib
motesanib
momelotinib
masitinib
lucitanib
linifanib
lestaurtinib
JNJ-42756493
itacitinib
ipatasertib
imatinib​
ilorasertib
glesatinib
gilteritinib
gedatolisib
gandotinib
galunisertib
fruquintinib
fostamatinib​
foretinib
fedratinib
epitinib
enzastaurin
entrectinib
entospletinib
encorafenib
duvelisib
dinaciclib
dezapelisib
defactinib
danusertib
dalantercept
dactolisib
dacomitinib
crenolanib
copanlisib
cenisertib
cediranib
canertinib
buparlisib
brivanib
binimetinib
barasertib
bafetinib​
bafetinib
apitolisib
amuvatinib
alvocidib
alpelisib
alisertib
afuresertib
acalabrutinib
​linsitinib
​	XL228
	AT9283​
	AT13148
	AZD5363
	BAY1125976
	MK-2206
	ASP3026
	TSR-011
	X-396
	VX-803
	AT9283
	ENMD-2076
	MK5108
	PF-03814735
	TAK901
	TAS-119
	AMG900
	BI 847325
	SNS-314
	GSK1070916
	ARQ 736
	BGB-283
	RAF265
	RO5212054 | PLX3603
	AVL-292
	BAY1143572
	PLX3397 | PLX108-01
	PLX7486
	AEE788 | NVP-AEE788
	EGF816
	XL647 | KD019
	AZD8931
	BMS-599626 | AC480
	BMS-690514 | EVRI
	GSK2256098
	VS-4718
	AZD4547
	BGJ398 | NVP-BGJ398
	Debio 1347 | CH5183284
	LY2874455
	ENMD-0276
	BMS-536924
	BMS-754807
	PRT062070
	INCB052793
	AZD1480
	BMS-911543
	XL019
	XL820
	BVD-523
	MK-8353 | SCH900353
	AZD8330
	CI-1040
	GDC-0623
	PD0325901 | PD-0325901
	RO5126766 | CH5126766
	TAK-733
	AMG 208
	AMG 337
	BMS-777607
	EMD 1214063 | MSC2156119J
	INCB028060 | INC280
	MK-2461
	PF-04217903
	SAR125844
	AZD2014
	AZD8055
	BGT226 | NVP-BGT226
	CC-223
	OSI-027
	PF-4691502
	PI-103
	PWT33597
	SF1126
	AZD7451
	LOXO-101
	X-82
	GSK2636771
	PX-866
	INK-1117
	AZD8186
	BI 2536
	GSK461364 | GSK-461364
	NMS-1286937
	MLN2480
	XL281 | BMS-908662
	RAF
	KX2-391
	TEW-7197
	AZD1775 | MK1775
ziv-aflibercept
Zaltrap
vorsetuzumab
vesencumab
varlilumab
vanucizumab
vantictumab
urelumab
ublituximab
tremelimumab
tovetumab
telisotuzumab
simtuzumab
seribantumab
rituximab
rilotumumab
pidilizumab
pembrolizumab
patritumab
parsatuzumab
otlertuzumab
ontuxizumab
onartuzumab
oleclumab
ofatumumab
obinutuzumab
nivolumab
nesvacumab
navicixizumab
moxetumomab pasudotox
mogamulizumab
modotuximab
milatuzumab
margetuximab
mapatumumab
lirilumab
lexatumumab
lenzilumab
istiratumab
ipilimumab
inebilizumab
imgatuzumab
ibritumomab tiuxetan
glycooptimized trastuzumab-GEX
gemtuzumab
ganitumab
futuximab
figitumumab
ficlatuzumab
emibetuzumab
emactuzumab
dusigitumab
durvalumab
duligotuzumab
dulanermin
dinutuximab
depatuxizumab
demcizumab
Darzalex | HuMax-CD38
dalotuzumab
conatumumab
cixutumumab
cergutuzumab amunaleukin
carotuximab
brontictuzumab
blinatumomab
belimumab
avelumab
Avastin
atezolizumab
apomab
andecaliximab
alemtuzumab
	AMG 780
	MEDI-3617
	SAR650984
	ARGX-110
	MM-151
	MM-111
	AV 203
	LJM716
	REGN1400
	BI 836845
	BIIB022
	MEDI-573
	MDX-1105 | BMS-936559
	IMC-TR1
	PF-05082566
	LBY135
	VGX-100
viagenpumatucel-L
vesigenurtacel-L
utomilumab
tocilizumab
tisagenlecleucel-T
tergenpumatucel-L
tecemotide
taliminogene laherparepvec
stapuldencel-T
sipuleucel-T
siltuximab
rocapuldencel-T
rilimogene galvacirepvec
peginterferon alfa-2b
nelipepimut-S
navoximod
interferon alpha-2b
galinpepimut-S
epacadostat
enadenotucirev
eltrapuldencel-T
dorgenmeltucel-L
clivatuzumab tetraxetan
canakinumab
belagenpumatucel-L
BCG vaccine
baltaleucel-T
aldesleukin
	Ad.p53 DC vaccine
	BPX-201
	CDX-1401
	CG8123 | GVAX
	ETBX-011
	GI-6301
	IMA901
	MAGE-A3
	ONT-10
	polyvalent melanoma vaccine | PMCV
	PSA/IL-2/GM-CSF vaccine
	TG4010 | MVA-MUC1-IL2
	VGX-3100
	AMP-224
	VX15/2503
vorinostat
vintafolide
veliparib
ulocuplumab
tucidinostat
trebananib
topsalysin
tipifarnib
thalidomide
tarextumab
tanespimycin
talimogene laherparepvec
talazoparib
taladegib
sotatercept
selinexor
rucaparib camsylate
rosomidnar
romidepsin
rituximab/hyaluronidase human
rimiducid
ricolinostat
retaspimycin
resminostat
remetinostat
pomalidomide
pevonedistat
pegargiminase
patidegib
panobinostat
onalespib
oblimerson
obatoclax
nirogacestat
necuparanib
navitoclax
muparfostat
motolimod
mocetinostat
mipsagargin
luspatercept
luminespib
lenalidomide
ixazomib
ivosidenib
ipafricept
iniparib
indoximod
idasanutlin
guadecitabine
glasdegib
ganetespib
filanesib
evofosfamide
entolimod
entinostat
ensituximab
enasidenib
dociparstat sodium
dianhydrogalactitol
citarinostat
carfilzomib
briciclib sodium
briciclib
bortezomib
birinapant
birabresib
belinostat
bavituximab
apatorsen
amcasertib
amatuximab
adagloxad simolenin
abexinostat
	CF102
	AT101
	LY2510924
	EPZ-5676
	EPZ-6438 | E7438
	HGS1036 | FP-1039 | GSK3052230
	SAR405838 | MI-773
	Debio 0932
	SNX-5422
	XL888
	GSK2879552
	4SC-205
	BAL101553
	MK0752
	REGN421
	RO4929097 | R4733
	BBI608
	NHS-IL12
	BIND-014
	LGK974
	LB-100
	CS 7017 | RS5444
	OPB-31121
SGN-CD19A | SGN-19A
SGN-75
SGN-35
SC16LD6.5
SAR3419
RG7596 | DCDS4501A
RG7593 | DCDT2980S
PSMA ADC
PRO132365
MLN0264
IMMU-132
IMMU-130
IMGN-901
IMGN853
DSTP3086S | RG7450 | MSTP2109A
DNIB0600A | RG7599
DMOT4039A
CMC-544
CDX-011
BMS-936561 | MDX-1203
BAY 1187982
Anti-MUC16 ADC | DMUC5754A
AMG 595
AGS-22M6E
AGS15E
ABT-414
	calicheamycin
toremifene
raloxifene
Nolvadex | Soltamox
brilanestrant
enobosarm
Zytiga
megestrol acetate
ketoconazole
estramustine
triptorelin
relugolix
leuprolide
goserelin
Firmagon
fulvestrant
letrozole
exemestane
anastrozole
Nilandron | Anandron
galeterone
flutamide
enzalutamide
bicalutamide
Vumon
Valstar
mitoxantrone
Idamycin
etoposide/etoposide phosphate
Ellence
Doxil
DaunoXome
daunorubicin
amonafide
Adriamycin PFS
Onivyde
Hycamptin
etirinotecan pegol
camptothecin
Camptosar
omacetaxine mepesuccinate
Yondelis
Targretin
Somatuline Depot Injection
Sandostatin | Sandostatin LAR
Ontak
Oncaspar
Mutamycin
Lysodren
imetelstat
Erwinaze
e. coli derived asparaginase
Decadron
Dacogen
Cosmegen
bleomycin
azacitidine
ATRA
arsenic trioxide
alitretinoin
Accutane
Vincasar PFS
vinblastine
Taxotere
paclitaxel
Navelbine
Marqibo
Jevtana
ixabepilone
eribulin mesylate
Abraxane
Tomudex
Tabloid
Purinethol
Nipent
methotrexate
hydroxyurea
Gemzar
FUDR
Folotyn
Fludara
Cytosar-U
Clolar
cladribine
capecitabine
Arranon
Alimta
Adrucil
Zanosar
thiotepa
Temodar
procarbazine
Platinol
Leukeran
Ifex
Eloxatin
dacarbazine
Cytoxan
CeeNU
carmustine
carboplatin
busulfan
bendamustine
Alkeran
	palifosfamide tris
	PHA-665752
	MG-132
	Cyclopamine
	AZ628
	Tozasertib
	NVP-TAE684
	S-Trityl-L-cysteine
	Z-LLNle-CHO
	GNF-2
	CGP-60474
	CGP-082996
	A-770041
	WH-4-023
	WZ-1-84
	BI-2536
	BMS-509744
	CMK
	Pyrimethamine
	JW-7-52-1
	GW843682X
	A-443654
	Parthenolide
	GSK319347A
	TGX221
	XMD8-85
	Salubrinal
	Doxorubicin
	Etoposide
	Gemcitabine
	Mitomycin-C
	Vinorelbine
	NSC-87877
	QS11
	CP466722
	JNK-9L
	PF-562271
	HG6-64-1
	JQ12
	DMOG
	FTI-277
	OSU-03012
	Shikonin
	Embelin
	FH535
	PAC-1
	IPA-3
	GSK650394
	BAY-61-3606
	5-Fluorouracil
	Thapsigargin
	Obatoclax Mesylate
	Linsitinib
	Bexarotene
	LFM-A13
	GW-2580
	Phenformin
	Bryostatin 1
	Dacinostat
	Epothilone B
	GSK1904529A
	BMS-345541
	AS601245
	Ispinesib Mesylate
	TL-2-105
	AT-7519
	TAK-715
	BX-912
	ZSTK474
	AS605240
	Genentech Cpd 10
	AKT inhibitor VIII
	GSK429286A
	FMK
	QL-XII-47
	WZ3105
	XMD14-99
	CP724714
	JW-7-24-1
	NPK76-II-72-1
	STF-62247
	NG-25
	TL-1-85
	VX-11e
	FR-180204
	Tubastatin A
	Zibotentan
	Sepantronium bromide
	NSC-207895
	VNLG/124
	AR-42
	CUDC-101
	I-BET-762
	CAY10603
	BIX02189
	KIN001-236
	KIN001-244
	WHI-P97
	KIN001-260
	KIN001-266
	MPS-1-IN-1
	NVP-BHG712
	OSI-930
	CX-5461
	PHA-793887
	PIK-93
	SB52334
	TPCA-1
	Y-39983
	YM201636
	GSK690693
	SNX-2112
	QL-XI-92
	XMD13-2
	QL-X-138
	XMD15-27
	T0901317
	Selisistat
	THZ-2-49
	KIN001-270
	THZ-2-102-1
	AICA Ribonucleotide
	Cisplatin
	Cytarabine
	Docetaxel
	Tretinoin
	AZD7762
	GW441756
	SB216763
	VX-702
	KU-55933
	Elesclomol
	BX795
	NU7441
	SL0101
	Doramapimod
	JNK Inhibitor VIII
	Wee1 Inhibitor
	Nutlin-3a (-)
	PD173074
	ZM447439
	RO-3306
	PD0325901
	SB590885
	AZD6482
	CCT007093
	EHT-1864
	Avagacestat
	PF-4708671
	Serdemetan
	HG-5-113-01
	HG-5-88-01
	TW 37
	XMD11-85h
	ZG-10
	XMD8-92
	QL-VIII-58
	CCT-018159
	GSK269962A
	SB505124
	Tamoxifen
	QL-XII-61
	JQ1
	PFI-1
	IOX2
	UNC0638
	YK-4-279
	CHIR-99021
	(5Z)-7-Oxozeaenol
	Piperlongumine
	Daporinad
	rTRAIL
	UNC1215
	SGC0946
	ICL1100013
	XAV939
	PLX-4720
	Temozolomide
	Bleomycin (50 uM)
	SN-38
	PFI-3
vismodegib
vemurafenib
vandetanib
trametinib
temsirolimus
sunitinib
sorafenib
ruxolitinib
ribociclib
regorafenib
ponatinib
pazopanib
palbociclib
osimertinib
nintedanib
nilotinib
neratinib
midostaurin
lorlatinib
lenvatinib
lapatinib
imatinib
idelalisib
icotinib
ibrutinib
gefitinib
everolimus
erlotinib
dovitinib
dabrafenib
crizotinib
cobimetinib
ceritinib
cabozantinib
brigatinib
bosutinib
axitinib
apatinib
alectinib
afatinib
abemaciclib
trastuzumab
ramucirumab
pertuzumab
panitumumab
olaratumab
nimotuzumab
necitumumab
elotuzumab
denosumab
cetuximab
venetoclax
sonidegib
rucaparib
olaparib
niraparib
	Rapamycin
	Aflibercept
	Bevacizumab
	Ado-Trastuzumab Emtansine
	Omacetaxine
